# Anaerobic protist survival in microcosms is dependent on microbiome metabolic function

**DOI:** 10.1101/2025.03.26.644077

**Authors:** Karla Iveth Aguilera-Campos, Julie Boisard, Viktor Törnblom, Jon Jerlström-Hultqvist, Ada Behncké-Serra, Elena A Cotillas, Courtney W Stairs

**Affiliations:** Department of Biology, Lund University, Lund, Sweden; Department of Cell and Molecular Biology, Uppsala University, Uppsala, Sweden

## Abstract

Anaerobic environments serve as habitats for diverse microorganisms, including unicellular eukaryotes (protists) and prokaryotes. To thrive in low-oxygen environments, protists and prokaryotes often establish specialized metabolic cross-feeding associations, such as syntrophy, with other microorganisms. Previous studies show that the breviate protist *Lenisia limosa* engages in a mutualistic association with a denitrifying *Arcobacter* bacterium based on hydrogen exchange. Here, we investigate if the ability to form metabolic interactions is conserved in other breviates by studying five diverse breviate microcosms and their associated bacteria We show that five laboratory microcosms of marine breviates live with multiple hydrogen-consuming prokaryotes that are predicted to have different preferences for terminal electron acceptors using genome-resolved metagenomics. Growth of the prokaryotes and protists within the microcosms respond differently to electron acceptors depending on the make-up of the prokaryotic community. We find that the metabolic capabilities of the bacteria and not their taxonomic affiliations determine protist growth and survival and present new potential protist-interacting bacteria from the *Arcobacteraceae*, *Desulfovibrioaceae* and *Terasakiella* lineages. This investigation uncovers potential nitrogen and sulfur cycling pathways within these bacterial populations, hinting at their roles in syntrophic interactions with the protists via hydrogen exchange.
