## Supplementary DataFile S2 for "Anaerobic protist survival in microcosms is dependent on microbiome metabolic function"

### Sheet: README
Supplementary file S2: PCR, FISH and phylogeny
General overview:	This spreadsheet contains multile sheets summarizing the primer sequences, PCR conditions, FISH probe sequences and conditions and phylogenetic tree information.
Sheet name	information included
A_Primers + conditions	Primers and PCR conditions
B_FISH Probes	Fluorescence in situ hybridization probes and conditions
C_Phylogeny	Phylogenetic tree information

### Sheet: A_Primers + conditions
Primers and PCR conditions
Experiment:	V4 region of the 16S rRNA amplicon analysis
Primer name	Primer sequence 5'-3'	PCR conditions:
515F	ACACTCTTTCCCTACACGACGCTCTTCCGATCTGTGYCAGCMGCCGCGGTAA	PCR conditions: 98°C for 30 s, followed by 35 cycles of 98°C for 5 s, 50°C for 5 s and 72°C for 15 s, then 72°C for 1 min, and finally 4°C.
806R	GACTGGAGTTCAGACGTGTGCTCTTCCGATCTGGACTACNVGGGTWTCTAAT
	* in black 16S rRNA primer sequence, the rest of the sequence are illumina adapters
Experiment:	18S rRNA gene amplification
Primer name	Primer sequence 5'-3'	PCR conditions:
EukA	AACCTGGTTGATCCTGCCAGT	PCR conditions: 94°C for 45 s, followed by 33 cycles of 94°C for 25 s, 42°C for 1 min and 72°C for 2.5 min, then 72°C for 5 min, and held at 4°C.
EukB	TGATCCTTCTGCAGGTTCACCTAC
References:
For 515F primer	Parada AE, Needham DM, Fuhrman JA. Every base matters: assessing small subunit rRNA primers for marine microbiomes with mock communities, time series and global field samples. Environmental Microbiology. 2016 May;18(5):1403–14.
For 806R primer	Apprill A, McNally S, Parsons R, Weber L. Minor revision to V4 region SSU rRNA 806R gene primer greatly increases detection of SAR11 bacterioplankton. Aquat Microb Ecol. 2015 Jun 4;75(2):129–37.
For EukA/EukB primers	Medlin L, Elwood HJ, Stickel S, Sogin ML. The characterization of enzymatically amplified eukaryotic 16S-like rRNA-coding regions. Gene. 1988 Nov;71(2):491–9

### Sheet: B_FISH_PROBES
Fluorescence in situ hybridization probes and conditions
Name	Probe specificity	Sequence (5’-3’) of probe	%FA in hybridization	NaCl in wash buffer (mM)	Fluor (DOPE)	Channel	Synthesized by	Place of manufacturing
ARC94	Arcobacter spp.	TGCGCCACTTAGCTGACA	20	215	Atto 488	Green	Biomers.net	Ulm, Germany
ARC1430	Arcobacter spp.	TTAGCATCCCCGCTTCGA	20	215	Atto 488	Green	Biomers.net	Ulm, Germany
DELTA495a	Most Deltaproteobacteria	AGTTAGCCGGTGCTTCCT	35	70	Atto 550	Red/Orange	Integrated DNA Technologies	München,Germany
TERA537	Terasakiella from LRM1b	ATCCGAACAACGCTAGTTCCCTT	35	70	Atto 550	Red/Orange	Integrated DNA Technologies	München,Germany
MD1	Maridesulfovibrio spp.	TGAAACGTATCCGGTATTAGCAGTC	35	70	Atto 633	Far red	Integrated DNA Technologies	München,Germany
MD2	Maridesulfovibrio spp.	CAGTGAAAGAGGGTATTAGCCTCA	35	70	Atto 633	Far red	Integrated DNA Technologies	München,Germany
PD1	Pseudodesulfovibrio spp.	AGCTGTTATCCCGATCAAAAGGGT	20	215	Atto 633	Far red	Integrated DNA Technologies	München,Germany
References
For Arc94 and Arc1430	Snaidr J, Amann R, Huber I, Ludwig W, Schleifer KH. Phylogenetic analysis and in situ identification of bacteria in activated sludge. Appl Environ Microbiol. 1997 Jul;63(7):2884–96.
For DELTA495a	Jerlström-Hultqvist J, Gallot-Lavallée L, Salas-Leiva DE, Curtis BA, Záhonová K, Čepička I, et al. A unique symbiosome in an anaerobic single-celled eukaryote. Nat Commun. 2024 Nov 9;15(1):9726.

### Sheet: C_PhylogeneticTree_information
Tree name	Location	Gene	Taxa	Sites	Model	Bootstrap	Software/script
Small subunit trees
ArcobacterSSU_arbsilva_MFPbs	SupplementaryFile S7; Figshare	16S Arcobacteracea	168	1700	GTR+F+I+R4	100 non-parametric	iqtree2 -m MFP -b 100 -s $f -pre $f.MFPbs
ArcobacterSSU_namedstrains_arbsilva_MFPbs	SupplementaryFile S7; Figshare	16S Arcobacteracea	63	1700	GTR+F+I+G4	100 non-parametric	iqtree2 -m MFP -b 100 -s $f -pre $f.MFPbs
DesulfovibrioSSU_arbsilva_MFPbs	SupplementaryFile S7; Figshare	16S Desulfovibrioacaea	117	1697	TPM3+I+R3	100 non-parametric	iqtree2 -m MFP -b 100 -s $f -pre $f.MFPbs
DesulfovibrioSSU_namedstrains_arbsilva_MFPbs	SupplementaryFile S7; Figshare	16S Desulfovibrioacaea	50	1697	GTR+F+I+R3	100 non-parametric	iqtree2 -m MFP -b 100 -s $f -pre $f.MFPbs
TerasakiellaSSU_arbsilva	SupplementaryFile S7; Figshare	16S Terasakiella, Rhodospirillales	120	1718	TVMe+I+R4	100 non-parametric	iqtree2 -m MFP -b 100 -s $f -pre $f.MFPbs
SSU150_SSU-align_regions_aligned.MFPbs	Figure 1; SupplementaryFile S7; Figshare		156	1542	TVMe+I+R4	100 non-parametric	iqtree2 -m MFP -b 100 -s $f -pre $f.MFPbs
Phylogenomic trees
Desulfovibrio de novo classification: de_novo_wf_outgroup_f__Desulfohalobiaceae_gtdbtk.bac120.decorated-itol_withTax	Figure3; Figshare	Phylogenomic	352	-	Phylogenetic placement	-	gtdbtk de_novo_wf --cpus 10 \ --extension fasta --genome_dir $genomedir \ --outgroup_taxon f__Desulfohalobiaceae \ --taxa_filter f__Desulfovibrionaceae,f__Desulfohalobiaceae \ --bacteria --out_dir $outdir
Terasakiella de novo classification: de_novo_wf_outgroup_f_Casp-alpha2_gtdbtk.bac120.decorated-itol_withTax	Figure3; Figshare	Phylogenomic	194	-	Phylogenetic placement	-	gtdbtk de_novo_wf --cpus 10 \ --extension fasta --genome_dir $genomedir \ --outgroup_taxon f__Casp-alpha2 \ --taxa_filter o__Rhodospirillales_A \ --bacteria --out_dir $outdir
Arcobacteracea de novo classification: de_novo_wf_outgroup_f__Campylobacteraceae_gtdbtk.bac120.decorated-itol_withTax	Figure3; Figshare	Phylogenomic	348	-	Phylogenetic placement	-	gtdbtk de_novo_wf --cpus 10 \ --extension fasta --genome_dir $genomedir \ --outgroup_taxon f__Campylobacteraceae \ --taxa_filter f__Arcobacteraceae,f__Campylobacteraceae \ --bacteria --out_dir $outdir
