## Supplementary DataFile S4 for "Anaerobic protist survival in microcosms is dependent on microbiome metabolic function"

### Sheet: readme
Supplementary file S4: Breviates growth curves with different electron acceptors in anoxia
General overview:	Breviate were grown in dSW (noE- no electron acceptor), dSW-NIT (nitrate) and dSW-SULF (sulfate) in anoxic conditions. Protists concentration was calculated at days 0, 3, 5, 7 and 10, using flowCAM. We had three biological replicates per condition, and for each of them three technical replicates were processed by flowCAM.
Sheet name	information included
A_LRM1b	Raw data of LRM1b protists concentration
B_Pygsuia	Raw data of Pygsuia biforma protists concentration

### Sheet: A_LRM1b
sample	Sample_full_name	Volume_imaged	Junk	Missed	Protist	protists_concentration	strain	condition	date	culture	biological_replicate	technical_replicate	day
4SF1	4-LRM1b-3LB-SF-SW-10mM-MgSO4-sample1-replicate1-day10-09Sep2024	0.08113	504	214	285	3512.88	4	sulfate	2024-09-10	LRM1b	1	1	10
4SF1	4-LRM1b-3LB-SF-SW-10mM-MgSO4-sample1-replicate1-day3-02Sep2024	0.03389	230	243	530	15638.8	4	sulfate	2024-09-02	LRM1b	1	1	3
4SF1	4-LRM1b-3LB-SF-SW-10mM-MgSO4-sample1-replicate1-day5-04Sep2024	0.05798	245	124	634	10934.8	4	sulfate	2024-09-04	LRM1b	1	1	5
4SF1	4-LRM1b-3LB-SF-SW-10mM-MgSO4-sample1-replicate1-day7-06Sep2024	0.05083	549	192	262	5154.44	4	sulfate	2024-09-06	LRM1b	1	1	7
4SF1	4-LRM1b-3LB-SF-SW-10mM-MgSO4-sample1-replicate2-day10-09Sep2024	0.08155	500	165	338	4144.7	4	sulfate	2024-09-10	LRM1b	1	2	10
4SF1	4-LRM1b-3LB-SF-SW-10mM-MgSO4-sample1-replicate2-day3-02Sep2024	0.03239	207	232	564	17412.8	4	sulfate	2024-09-02	LRM1b	1	2	3
4SF1	4-LRM1b-3LB-SF-SW-10mM-MgSO4-sample1-replicate2-day5-04Sep2024	0.06056	266	156	581	9593.79	4	sulfate	2024-09-04	LRM1b	1	2	5
4SF1	4-LRM1b-3LB-SF-SW-10mM-MgSO4-sample1-replicate2-day7-06Sep2024	0.05455	589	203	211	3868.01	4	sulfate	2024-09-06	LRM1b	1	2	7
4SF1	4-LRM1b-3LB-SF-SW-10mM-MgSO4-sample1-replicate3-day10-09Sep2024	0.08658	499	169	335	3869.25	4	sulfate	2024-09-10	LRM1b	1	3	10
4SF1	4-LRM1b-3LB-SF-SW-10mM-MgSO4-sample1-replicate3-day3-02Sep2024	0.03438	257	222	524	15241.4	4	sulfate	2024-09-02	LRM1b	1	3	3
4SF1	4-LRM1b-3LB-SF-SW-10mM-MgSO4-sample1-replicate3-day5-04Sep2024	0.05348	346	142	515	9629.77	4	sulfate	2024-09-04	LRM1b	1	3	5
4SF1	4-LRM1b-3LB-SF-SW-10mM-MgSO4-sample1-replicate3-day7-06Sep2024	0.05106	570	196	237	4641.6	4	sulfate	2024-09-06	LRM1b	1	3	7
4SF2	4-LRM1b-3LB-SF-SW-10mM-MgSO4-sample2-replicate1-day10-09Sep2024	0.03745	725	147	131	3498	4	sulfate	2024-09-10	LRM1b	2	1	10
4SF2	4-LRM1b-3LB-SF-SW-10mM-MgSO4-sample2-replicate1-day3-02Sep2024	0.03451	229	265	509	14749.4	4	sulfate	2024-09-02	LRM1b	2	1	3
4SF2	4-LRM1b-3LB-SF-SW-10mM-MgSO4-sample2-replicate1-day5-04Sep2024	0.03203	457	230	316	9865.75	4	sulfate	2024-09-04	LRM1b	2	1	5
4SF2	4-LRM1b-3LB-SF-SW-10mM-MgSO4-sample2-replicate1-day7-06Sep2024	0.05322	491	233	279	5242.39	4	sulfate	2024-09-06	LRM1b	2	1	7
4SF2	4-LRM1b-3LB-SF-SW-10mM-MgSO4-sample2-replicate2-day10-09Sep2024	0.0413	716	142	145	3510.9	4	sulfate	2024-09-10	LRM1b	2	2	10
4SF2	4-LRM1b-3LB-SF-SW-10mM-MgSO4-sample2-replicate2-day3-02Sep2024	0.03601	250	258	495	13746.2	4	sulfate	2024-09-02	LRM1b	2	2	3
4SF2	4-LRM1b-3LB-SF-SW-10mM-MgSO4-sample2-replicate2-day5-04Sep2024	0.04254	430	151	422	9920.08	4	sulfate	2024-09-04	LRM1b	2	2	5
4SF2	4-LRM1b-3LB-SF-SW-10mM-MgSO4-sample2-replicate2-day7-06Sep2024	0.05586	507	225	271	4851.41	4	sulfate	2024-09-06	LRM1b	2	2	7
4SF2	4-LRM1b-3LB-SF-SW-10mM-MgSO4-sample2-replicate3-day10-09Sep2024	0.04208	717	147	139	3303.23	4	sulfate	2024-09-10	LRM1b	2	3	10
4SF2	4-LRM1b-3LB-SF-SW-10mM-MgSO4-sample2-replicate3-day3-02Sep2024	0.03549	256	240	507	14285.7	4	sulfate	2024-09-02	LRM1b	2	3	3
4SF2	4-LRM1b-3LB-SF-SW-10mM-MgSO4-sample2-replicate3-day5-04Sep2024	0.04701	424	152	427	9083.17	4	sulfate	2024-09-04	LRM1b	2	3	5
4SF2	4-LRM1b-3LB-SF-SW-10mM-MgSO4-sample2-replicate3-day7-06Sep2024	0.05733	498	214	291	5075.88	4	sulfate	2024-09-06	LRM1b	2	3	7
4SF3	4-LRM1b-3LB-SF-SW-10mM-MgSO4-sample3-replicate1-day10-09Sep2024	0.04655	706	152	145	3114.93	4	sulfate	2024-09-10	LRM1b	3	1	10
4SF3	4-LRM1b-3LB-SF-SW-10mM-MgSO4-sample3-replicate1-day3-02Sep2024	0.03653	258	244	501	13714.8	4	sulfate	2024-09-02	LRM1b	3	1	3
4SF3	4-LRM1b-3LB-SF-SW-10mM-MgSO4-sample3-replicate1-day5-04Sep2024	0.0492	416	137	450	9146.34	4	sulfate	2024-09-04	LRM1b	3	1	5
4SF3	4-LRM1b-3LB-SF-SW-10mM-MgSO4-sample3-replicate1-day7-06Sep2024	0.06066	533	199	271	4467.52	4	sulfate	2024-09-06	LRM1b	3	1	7
4SF3	4-LRM1b-3LB-SF-SW-10mM-MgSO4-sample3-replicate2-day10-09Sep2024	0.05031	713	170	120	2385.21	4	sulfate	2024-09-10	LRM1b	3	2	10
4SF3	4-LRM1b-3LB-SF-SW-10mM-MgSO4-sample3-replicate2-day3-02Sep2024	0.03585	277	217	509	14198	4	sulfate	2024-09-02	LRM1b	3	2	3
4SF3	4-LRM1b-3LB-SF-SW-10mM-MgSO4-sample3-replicate2-day5-04Sep2024	0.04927	418	158	427	8666.53	4	sulfate	2024-09-04	LRM1b	3	2	5
4SF3	4-LRM1b-3LB-SF-SW-10mM-MgSO4-sample3-replicate2-day7-06Sep2024	0.06135	555	179	269	4384.68	4	sulfate	2024-09-06	LRM1b	3	2	7
4SF3	4-LRM1b-3LB-SF-SW-10mM-MgSO4-sample3-replicate3-day10-09Sep2024	0.04979	715	139	149	2992.57	4	sulfate	2024-09-10	LRM1b	3	3	10
4SF3	4-LRM1b-3LB-SF-SW-10mM-MgSO4-sample3-replicate3-day3-02Sep2024	0.03797	284	213	506	13326.3	4	sulfate	2024-09-02	LRM1b	3	3	3
4SF3	4-LRM1b-3LB-SF-SW-10mM-MgSO4-sample3-replicate3-day5-04Sep2024	0.05188	382	178	443	8538.94	4	sulfate	2024-09-04	LRM1b	3	3	5
4SF3	4-LRM1b-3LB-SF-SW-10mM-MgSO4-sample3-replicate3-day7-06Sep2024	0.06242	515	202	286	4581.86	4	sulfate	2024-09-06	LRM1b	3	3	7
4NT1	4-LRM1b-3LB-SF-SW-2mM-KNO3-sample1-replicate1-day10-09Sep2024	0.03846	445	247	311	8086.32	4	nitrate	2024-09-10	LRM1b	1	1	10
4NT1	4-LRM1b-3LB-SF-SW-2mM-KNO3-sample1-replicate1-day3-02Sep2024	0.04705	314	262	427	9075.45	4	nitrate	2024-09-02	LRM1b	1	1	3
4NT1	4-LRM1b-3LB-SF-SW-2mM-KNO3-sample1-replicate1-day5-04Sep2024	0.03572	300	181	522	14613.7	4	nitrate	2024-09-04	LRM1b	1	1	5
4NT1	4-LRM1b-3LB-SF-SW-2mM-KNO3-sample1-replicate1-day7-06Sep2024	0.03658	330	178	495	13532	4	nitrate	2024-09-06	LRM1b	1	1	7
4NT1	4-LRM1b-3LB-SF-SW-2mM-KNO3-sample1-replicate2-day10-09Sep2024	0.04329	443	244	316	7299.61	4	nitrate	2024-09-10	LRM1b	1	2	10
4NT1	4-LRM1b-3LB-SF-SW-2mM-KNO3-sample1-replicate2-day3-02Sep2024	0.04306	324	299	380	8824.9	4	nitrate	2024-09-02	LRM1b	1	2	3
4NT1	4-LRM1b-3LB-SF-SW-2mM-KNO3-sample1-replicate2-day5-04Sep2024	0.03467	316	151	536	15460	4	nitrate	2024-09-04	LRM1b	1	2	5
4NT1	4-LRM1b-3LB-SF-SW-2mM-KNO3-sample1-replicate2-day7-06Sep2024	0.03684	315	202	486	13192.2	4	nitrate	2024-09-06	LRM1b	1	2	7
4NT1	4-LRM1b-3LB-SF-SW-2mM-KNO3-sample1-replicate3-day10-09Sep2024	0.04238	450	222	331	7810.29	4	nitrate	2024-09-10	LRM1b	1	3	10
4NT1	4-LRM1b-3LB-SF-SW-2mM-KNO3-sample1-replicate3-day3-02Sep2024	0.04042	361	278	364	9005.44	4	nitrate	2024-09-02	LRM1b	1	3	3
4NT1	4-LRM1b-3LB-SF-SW-2mM-KNO3-sample1-replicate3-day5-04Sep2024	0.0349	356	157	490	14040.1	4	nitrate	2024-09-04	LRM1b	1	3	5
4NT1	4-LRM1b-3LB-SF-SW-2mM-KNO3-sample1-replicate3-day7-06Sep2024	0.03638	334	175	494	13578.9	4	nitrate	2024-09-06	LRM1b	1	3	7
4NT2	4-LRM1b-3LB-SF-SW-2mM-KNO3-sample2-replicate1-day10-09Sep2024	0.04042	499	226	278	6877.78	4	nitrate	2024-09-10	LRM1b	2	1	10
4NT2	4-LRM1b-3LB-SF-SW-2mM-KNO3-sample2-replicate1-day3-02Sep2024	0.03699	306	299	398	10759.7	4	nitrate	2024-09-02	LRM1b	2	1	3
4NT2	4-LRM1b-3LB-SF-SW-2mM-KNO3-sample2-replicate1-day5-04Sep2024	0.03219	264	157	582	18080.2	4	nitrate	2024-09-04	LRM1b	2	1	5
4NT2	4-LRM1b-3LB-SF-SW-2mM-KNO3-sample2-replicate1-day7-06Sep2024	0.03492	311	216	476	13631.2	4	nitrate	2024-09-06	LRM1b	2	1	7
4NT2	4-LRM1b-3LB-SF-SW-2mM-KNO3-sample2-replicate2-day10-09Sep2024	0.04071	462	235	306	7516.58	4	nitrate	2024-09-10	LRM1b	2	2	10
4NT2	4-LRM1b-3LB-SF-SW-2mM-KNO3-sample2-replicate2-day3-02Sep2024	0.03601	298	286	419	11635.7	4	nitrate	2024-09-02	LRM1b	2	2	3
4NT2	4-LRM1b-3LB-SF-SW-2mM-KNO3-sample2-replicate2-day5-04Sep2024	0.03072	265	133	605	19694	4	nitrate	2024-09-04	LRM1b	2	2	5
4NT2	4-LRM1b-3LB-SF-SW-2mM-KNO3-sample2-replicate2-day7-06Sep2024	0.03479	343	189	471	13538.4	4	nitrate	2024-09-06	LRM1b	2	2	7
4NT2	4-LRM1b-3LB-SF-SW-2mM-KNO3-sample2-replicate3-day10-09Sep2024	0.04071	490	224	289	7098.99	4	nitrate	2024-09-10	LRM1b	2	3	10
4NT2	4-LRM1b-3LB-SF-SW-2mM-KNO3-sample2-replicate3-day3-02Sep2024	0.03467	340	245	418	12056.5	4	nitrate	2024-09-02	LRM1b	2	3	3
4NT2	4-LRM1b-3LB-SF-SW-2mM-KNO3-sample2-replicate3-day5-04Sep2024	0.0331	277	136	590	17824.8	4	nitrate	2024-09-04	LRM1b	2	3	5
4NT2	4-LRM1b-3LB-SF-SW-2mM-KNO3-sample2-replicate3-day7-06Sep2024	0.03638	336	197	470	12919.2	4	nitrate	2024-09-06	LRM1b	2	3	7
4NT3	4-LRM1b-3LB-SF-SW-2mM-KNO3-sample3-replicate1-day10-09Sep2024	0.03366	469	256	278	8259.06	4	nitrate	2024-09-10	LRM1b	3	1	10
4NT3	4-LRM1b-3LB-SF-SW-2mM-KNO3-sample3-replicate1-day3-02Sep2024	0.03996	267	291	445	11136.1	4	nitrate	2024-09-02	LRM1b	3	1	3
4NT3	4-LRM1b-3LB-SF-SW-2mM-KNO3-sample3-replicate1-day5-04Sep2024	0.0367	236	161	606	16512.3	4	nitrate	2024-09-04	LRM1b	3	1	5
4NT3	4-LRM1b-3LB-SF-SW-2mM-KNO3-sample3-replicate1-day7-06Sep2024	0.03948	309	218	476	12056.7	4	nitrate	2024-09-06	LRM1b	3	1	7
4NT3	4-LRM1b-3LB-SF-SW-2mM-KNO3-sample3-replicate2-day10-09Sep2024	0.03196	466	273	264	8260.33	4	nitrate	2024-09-10	LRM1b	3	2	10
4NT3	4-LRM1b-3LB-SF-SW-2mM-KNO3-sample3-replicate2-day3-02Sep2024	0.03559	273	266	464	13037.4	4	nitrate	2024-09-02	LRM1b	3	2	3
4NT3	4-LRM1b-3LB-SF-SW-2mM-KNO3-sample3-replicate2-day5-04Sep2024	0.03382	285	171	547	16173.9	4	nitrate	2024-09-04	LRM1b	3	2	5
4NT3	4-LRM1b-3LB-SF-SW-2mM-KNO3-sample3-replicate2-day7-06Sep2024	0.04075	323	192	488	11975.5	4	nitrate	2024-09-06	LRM1b	3	2	7
4NT3	4-LRM1b-3LB-SF-SW-2mM-KNO3-sample3-replicate3-day10-09Sep2024	0.03288	466	288	249	7572.99	4	nitrate	2024-09-10	LRM1b	3	3	10
4NT3	4-LRM1b-3LB-SF-SW-2mM-KNO3-sample3-replicate3-day3-02Sep2024	0.03536	309	254	440	12443.4	4	nitrate	2024-09-02	LRM1b	3	3	3
4NT3	4-LRM1b-3LB-SF-SW-2mM-KNO3-sample3-replicate3-day5-04Sep2024	0.03434	289	180	534	15550.4	4	nitrate	2024-09-04	LRM1b	3	3	5
4NT3	4-LRM1b-3LB-SF-SW-2mM-KNO3-sample3-replicate3-day7-06Sep2024	0.04221	342	207	454	10755.8	4	nitrate	2024-09-06	LRM1b	3	3	7
4NE1	4-LRM1b-3LB-SF-SW-NoElectronAcceptor-sample1-replicate1-day10-09Sep2024	0.05266	571	201	231	4386.63	4	noE	2024-09-10	LRM1b	1	1	10
4NE1	4-LRM1b-3LB-SF-SW-NoElectronAcceptor-sample1-replicate1-day3-02Sep2024	0.03072	253	321	429	13964.8	4	noE	2024-09-02	LRM1b	1	1	3
4NE1	4-LRM1b-3LB-SF-SW-NoElectronAcceptor-sample1-replicate1-day5-04Sep2024	0.04776	350	166	487	10196.8	4	noE	2024-09-04	LRM1b	1	1	5
4NE1	4-LRM1b-3LB-SF-SW-NoElectronAcceptor-sample1-replicate1-day7-06Sep2024	0.04819	471	219	313	6495.12	4	noE	2024-09-06	LRM1b	1	1	7
4NE1	4-LRM1b-3LB-SF-SW-NoElectronAcceptor-sample1-replicate2-day10-09Sep2024	0.05687	551	212	240	4220.15	4	noE	2024-09-10	LRM1b	1	2	10
4NE1	4-LRM1b-3LB-SF-SW-NoElectronAcceptor-sample1-replicate2-day3-02Sep2024	0.03209	265	276	462	14397	4	noE	2024-09-02	LRM1b	1	2	3
4NE1	4-LRM1b-3LB-SF-SW-NoElectronAcceptor-sample1-replicate2-day5-04Sep2024	0.04871	335	173	495	10162.2	4	noE	2024-09-04	LRM1b	1	2	5
4NE1	4-LRM1b-3LB-SF-SW-NoElectronAcceptor-sample1-replicate2-day7-06Sep2024	0.04833	497	210	296	6124.56	4	noE	2024-09-06	LRM1b	1	2	7
4NE1	4-LRM1b-3LB-SF-SW-NoElectronAcceptor-sample1-replicate3-day10-09Sep2024	0.05798	523	218	262	4518.8	4	noE	2024-09-10	LRM1b	1	3	10
4NE1	4-LRM1b-3LB-SF-SW-NoElectronAcceptor-sample1-replicate3-day3-02Sep2024	0.0318	255	294	454	14276.7	4	noE	2024-09-02	LRM1b	1	3	3
4NE1	4-LRM1b-3LB-SF-SW-NoElectronAcceptor-sample1-replicate3-day5-04Sep2024	0.04868	348	185	470	9654.89	4	noE	2024-09-04	LRM1b	1	3	5
4NE1	4-LRM1b-3LB-SF-SW-NoElectronAcceptor-sample1-replicate3-day7-06Sep2024	0.04964	484	235	284	5721.19	4	noE	2024-09-06	LRM1b	1	3	7
4NE2	4-LRM1b-3LB-SF-SW-NoElectronAcceptor-sample2-replicate1-day10-09Sep2024	0.05534	603	158	242	4372.97	4	noE	2024-09-10	LRM1b	2	1	10
4NE2	4-LRM1b-3LB-SF-SW-NoElectronAcceptor-sample2-replicate1-day3-02Sep2024	0.03679	187	281	535	14542	4	noE	2024-09-02	LRM1b	2	1	3
4NE2	4-LRM1b-3LB-SF-SW-NoElectronAcceptor-sample2-replicate1-day5-04Sep2024	0.05779	301	169	533	9223.05	4	noE	2024-09-04	LRM1b	2	1	5
4NE2	4-LRM1b-3LB-SF-SW-NoElectronAcceptor-sample2-replicate1-day7-06Sep2024	0.06967	346	244	413	5927.95	4	noE	2024-09-06	LRM1b	2	1	7
4NE2	4-LRM1b-3LB-SF-SW-NoElectronAcceptor-sample2-replicate2-day10-09Sep2024	0.05273	608	151	244	4627.35	4	noE	2024-09-10	LRM1b	2	2	10
4NE2	4-LRM1b-3LB-SF-SW-NoElectronAcceptor-sample2-replicate2-day3-02Sep2024	0.03686	201	274	528	14324.5	4	noE	2024-09-02	LRM1b	2	2	3
4NE2	4-LRM1b-3LB-SF-SW-NoElectronAcceptor-sample2-replicate2-day5-04Sep2024	0.05162	324	174	505	9783.03	4	noE	2024-09-04	LRM1b	2	2	5
4NE2	4-LRM1b-3LB-SF-SW-NoElectronAcceptor-sample2-replicate2-day7-06Sep2024	0.06537	379	286	338	5170.57	4	noE	2024-09-06	LRM1b	2	2	7
4NE2	4-LRM1b-3LB-SF-SW-NoElectronAcceptor-sample2-replicate3-day10-09Sep2024	0.06118	570	184	249	4069.96	4	noE	2024-09-10	LRM1b	2	3	10
4NE2	4-LRM1b-3LB-SF-SW-NoElectronAcceptor-sample2-replicate3-day3-02Sep2024	0.0363	215	276	512	14104.7	4	noE	2024-09-02	LRM1b	2	3	3
4NE2	4-LRM1b-3LB-SF-SW-NoElectronAcceptor-sample2-replicate3-day5-04Sep2024	0.0541	364	211	428	7911.28	4	noE	2024-09-04	LRM1b	2	3	5
4NE2	4-LRM1b-3LB-SF-SW-NoElectronAcceptor-sample2-replicate3-day7-06Sep2024	0.06684	368	231	404	6044.28	4	noE	2024-09-06	LRM1b	2	3	7
4NE3	4-LRM1b-3LB-SF-SW-NoElectronAcceptor-sample3-replicate1-day10-09Sep2024	0.06944	544	181	278	4003.46	4	noE	2024-09-10	LRM1b	3	1	10
4NE3	4-LRM1b-3LB-SF-SW-NoElectronAcceptor-sample3-replicate1-day3-02Sep2024	0.03327	237	260	506	15208.9	4	noE	2024-09-02	LRM1b	3	1	3
4NE3	4-LRM1b-3LB-SF-SW-NoElectronAcceptor-sample3-replicate1-day5-04Sep2024	0.05752	285	153	565	9822.67	4	noE	2024-09-04	LRM1b	3	1	5
4NE3	4-LRM1b-3LB-SF-SW-NoElectronAcceptor-sample3-replicate1-day7-06Sep2024	0.05364	442	221	340	6338.55	4	noE	2024-09-06	LRM1b	3	1	7
4NE3	4-LRM1b-3LB-SF-SW-NoElectronAcceptor-sample3-replicate2-day10-09Sep2024	0.06846	535	175	293	4279.87	4	noE	2024-09-10	LRM1b	3	2	10
4NE3	4-LRM1b-3LB-SF-SW-NoElectronAcceptor-sample3-replicate2-day3-02Sep2024	0.03359	238	263	502	14944.9	4	noE	2024-09-02	LRM1b	3	2	3
4NE3	4-LRM1b-3LB-SF-SW-NoElectronAcceptor-sample3-replicate2-day5-04Sep2024	0.05684	265	166	572	10063.3	4	noE	2024-09-04	LRM1b	3	2	5
4NE3	4-LRM1b-3LB-SF-SW-NoElectronAcceptor-sample3-replicate2-day7-06Sep2024	0.05596	502	194	307	5486.06	4	noE	2024-09-06	LRM1b	3	2	7
4NE3	4-LRM1b-3LB-SF-SW-NoElectronAcceptor-sample3-replicate3-day10-09Sep2024	0.06817	562	160	281	4122.05	4	noE	2024-09-10	LRM1b	3	3	10
4NE3	4-LRM1b-3LB-SF-SW-NoElectronAcceptor-sample3-replicate3-day3-02Sep2024	0.03591	257	265	481	13394.6	4	noE	2024-09-02	LRM1b	3	3	3
4NE3	4-LRM1b-3LB-SF-SW-NoElectronAcceptor-sample3-replicate3-day5-04Sep2024	0.05661	306	144	553	9768.59	4	noE	2024-09-04	LRM1b	3	3	5
4NE3	4-LRM1b-3LB-SF-SW-NoElectronAcceptor-sample3-replicate3-day7-06Sep2024	0.05407	492	199	312	5770.3	4	noE	2024-09-06	LRM1b	3	3	7
4NT1	4-LRM1b-3LB-SFsw-replicate1-day0-30Aug2024-finalconcentration	0.03415	679	267	57	1669.11	4	nitrate	2024-08-30	LRM1b	1	1	0
4NE1	4-LRM1b-3LB-SFsw-replicate1-day0-30Aug2024-finalconcentration	0.03415	679	267	57	1669.11	4	noE	2024-08-30	LRM1b	1	1	0
4SF1	4-LRM1b-3LB-SFsw-replicate1-day0-30Aug2024-finalconcentration	0.03415	679	267	57	1669.11	4	sulfate	2024-08-30	LRM1b	1	1	0
4NT2	4-LRM1b-3LB-SFsw-replicate1-day0-30Aug2024-finalconcentration	0.03415	679	267	57	1669.11	4	nitrate	2024-08-30	LRM1b	2	1	0
4NE2	4-LRM1b-3LB-SFsw-replicate1-day0-30Aug2024-finalconcentration	0.03415	679	267	57	1669.11	4	noE	2024-08-30	LRM1b	2	1	0
4SF2	4-LRM1b-3LB-SFsw-replicate1-day0-30Aug2024-finalconcentration	0.03415	679	267	57	1669.11	4	sulfate	2024-08-30	LRM1b	2	1	0
4NT3	4-LRM1b-3LB-SFsw-replicate1-day0-30Aug2024-finalconcentration	0.03415	679	267	57	1669.11	4	nitrate	2024-08-30	LRM1b	3	1	0
4NE3	4-LRM1b-3LB-SFsw-replicate1-day0-30Aug2024-finalconcentration	0.03415	679	267	57	1669.11	4	noE	2024-08-30	LRM1b	3	1	0
4SF3	4-LRM1b-3LB-SFsw-replicate1-day0-30Aug2024-finalconcentration	0.03415	679	267	57	1669.11	4	sulfate	2024-08-30	LRM1b	3	1	0
4NT1	4-LRM1b-3LB-SFsw-replicate2-day0-30Aug2024-finalconcentration	0.03219	732	213	58	1801.8	4	nitrate	2024-08-30	LRM1b	1	2	0
4NE1	4-LRM1b-3LB-SFsw-replicate2-day0-30Aug2024-finalconcentration	0.03219	732	213	58	1801.8	4	noE	2024-08-30	LRM1b	1	2	0
4SF1	4-LRM1b-3LB-SFsw-replicate2-day0-30Aug2024-finalconcentration	0.03219	732	213	58	1801.8	4	sulfate	2024-08-30	LRM1b	1	2	0
4NT2	4-LRM1b-3LB-SFsw-replicate2-day0-30Aug2024-finalconcentration	0.03219	732	213	58	1801.8	4	nitrate	2024-08-30	LRM1b	2	2	0
4NE2	4-LRM1b-3LB-SFsw-replicate2-day0-30Aug2024-finalconcentration	0.03219	732	213	58	1801.8	4	noE	2024-08-30	LRM1b	2	2	0
4SF2	4-LRM1b-3LB-SFsw-replicate2-day0-30Aug2024-finalconcentration	0.03219	732	213	58	1801.8	4	sulfate	2024-08-30	LRM1b	2	2	0
4NT3	4-LRM1b-3LB-SFsw-replicate2-day0-30Aug2024-finalconcentration	0.03219	732	213	58	1801.8	4	nitrate	2024-08-30	LRM1b	3	2	0
4NE3	4-LRM1b-3LB-SFsw-replicate2-day0-30Aug2024-finalconcentration	0.03219	732	213	58	1801.8	4	noE	2024-08-30	LRM1b	3	2	0
4SF3	4-LRM1b-3LB-SFsw-replicate2-day0-30Aug2024-finalconcentration	0.03219	732	213	58	1801.8	4	sulfate	2024-08-30	LRM1b	3	2	0
4NT1	4-LRM1b-3LB-SFsw-replicate3-day0-30Aug2024-finalconcentration	0.02971	763	171	68	2288.79	4	nitrate	2024-08-30	LRM1b	1	3	0
4NE1	4-LRM1b-3LB-SFsw-replicate3-day0-30Aug2024-finalconcentration	0.02971	763	171	68	2288.79	4	noE	2024-08-30	LRM1b	1	3	0
4SF1	4-LRM1b-3LB-SFsw-replicate3-day0-30Aug2024-finalconcentration	0.02971	763	171	68	2288.79	4	sulfate	2024-08-30	LRM1b	1	3	0
4NT2	4-LRM1b-3LB-SFsw-replicate3-day0-30Aug2024-finalconcentration	0.02971	763	171	68	2288.79	4	nitrate	2024-08-30	LRM1b	2	3	0
4NE2	4-LRM1b-3LB-SFsw-replicate3-day0-30Aug2024-finalconcentration	0.02971	763	171	68	2288.79	4	noE	2024-08-30	LRM1b	2	3	0
4SF2	4-LRM1b-3LB-SFsw-replicate3-day0-30Aug2024-finalconcentration	0.02971	763	171	68	2288.79	4	sulfate	2024-08-30	LRM1b	2	3	0
4NT3	4-LRM1b-3LB-SFsw-replicate3-day0-30Aug2024-finalconcentration	0.02971	763	171	68	2288.79	4	nitrate	2024-08-30	LRM1b	3	3	0
4NE3	4-LRM1b-3LB-SFsw-replicate3-day0-30Aug2024-finalconcentration	0.02971	763	171	68	2288.79	4	noE	2024-08-30	LRM1b	3	3	0
4SF3	4-LRM1b-3LB-SFsw-replicate3-day0-30Aug2024-finalconcentration	0.02971	763	171	68	2288.79	4	sulfate	2024-08-30	LRM1b	3	3	0

### Sheet: B_Pygsuia
sample	Sample_full_name	Volume_imaged	Junk	Missed	Protist	protists_concentration	strain	condition	date	culture	biological_replicate	technical_replicate	day
7NT1	7-Pygsuia-3LB-SFsw-replicate1-day0-30Aug2024-finalconcentration-3000	0.01154	2902	95	6	519.93	7	nitrate	2024-08-30	Pygsuia	1	1	0
7NT1	7-Pygsuia-3LB-SFsw-replicate2-day0-30Aug2024-finalconcentration-3000	0.01101	2897	93	12	1089.92	7	nitrate	2024-08-30	Pygsuia	1	2	0
7NT1	7-Pygsuia-3LB-SFsw-replicate3-day0-30Aug2024-finalconcentration-3000	0.01101	2886	110	7	635.79	7	nitrate	2024-08-30	Pygsuia	1	3	0
7NT1	7-Pygsuia-3LB-SF-SW-2mM-KNO3-sample1-replicate1-day3-02Sep2024	0.02138	808	176	18	841.91	7	nitrate	2024-09-02	Pygsuia	1	1	3
7NT1	7-Pygsuia-3LB-SF-SW-2mM-KNO3-sample1-replicate2-day3-02Sep2024	0.02204	804	184	15	680.58	7	nitrate	2024-09-02	Pygsuia	1	2	3
7NT1	7-Pygsuia-3LB-SF-SW-2mM-KNO3-sample1-replicate3-day3-02Sep2024	0.02285	767	215	21	919.04	7	nitrate	2024-09-02	Pygsuia	1	3	3
7NT1	7-Pygsuia-3LB-SF-SW-2mM-KNO3-sample1-replicate1-day5-04Sep2024	0.05971	878	121	3	50.24	7	nitrate	2024-09-04	Pygsuia	1	1	5
7NT1	7-Pygsuia-3LB-SF-SW-2mM-KNO3-sample1-replicate2-day5-04Sep2024	0.05658	854	148	1	17.67	7	nitrate	2024-09-04	Pygsuia	1	2	5
7NT1	7-Pygsuia-3LB-SF-SW-2mM-KNO3-sample1-replicate3-day5-04Sep2024	0.05851	854	144	5	85.46	7	nitrate	2024-09-04	Pygsuia	1	3	5
7NT1	7-Pygsuia-3LB-SF-SW-2mM-KNO3-sample1-replicate1-day7-06Sep2024	0.1091	706	294	3	27.5	7	nitrate	2024-09-06	Pygsuia	1	1	7
7NT1	7-Pygsuia-3LB-SF-SW-2mM-KNO3-sample1-replicate2-day7-06Sep2024	0.1028	702	296	5	48.64	7	nitrate	2024-09-06	Pygsuia	1	2	7
7NT1	7-Pygsuia-3LB-SF-SW-2mM-KNO3-sample1-replicate3-day7-06Sep2024	0.09422	667	332	4	42.45	7	nitrate	2024-09-06	Pygsuia	1	3	7
7NT1	7-Pygsuia-3LB-SF-SW-2mM-KNO3-sample1-replicate1-day10-09Sep2024	0.1563	583	414	6	38.39	7	nitrate	2024-09-10	Pygsuia	1	1	10
7NT1	7-Pygsuia-3LB-SF-SW-2mM-KNO3-sample1-replicate2-day10-09Sep2024	0.1576	621	378	3	19.04	7	nitrate	2024-09-10	Pygsuia	1	2	10
7NT1	7-Pygsuia-3LB-SF-SW-2mM-KNO3-sample1-replicate3-day10-09Sep2024	0.1545	585	411	6	38.83	7	nitrate	2024-09-10	Pygsuia	1	3	10
7NE1	7-Pygsuia-3LB-SFsw-replicate1-day0-30Aug2024-finalconcentration-3000	0.01154	2902	95	6	519.93	7	noE	2024-08-30	Pygsuia	1	1	0
7NE1	7-Pygsuia-3LB-SFsw-replicate2-day0-30Aug2024-finalconcentration-3000	0.01101	2897	93	12	1089.92	7	noE	2024-08-30	Pygsuia	1	2	0
7NE1	7-Pygsuia-3LB-SFsw-replicate3-day0-30Aug2024-finalconcentration-3000	0.01101	2886	110	7	635.79	7	noE	2024-08-30	Pygsuia	1	3	0
7NE1	7-Pygsuia-3LB-SF-SW-NoElectronAcceptor-sample1-replicate1-day3-02Sep2024	0.008293	828	56	119	14349.5	7	noE	2024-09-02	Pygsuia	1	1	3
7NE1	7-Pygsuia-3LB-SF-SW-NoElectronAcceptor-sample1-replicate2-day3-02Sep2024	0.007705	779	86	138	17910.5	7	noE	2024-09-02	Pygsuia	1	2	3
7NE1	7-Pygsuia-3LB-SF-SW-NoElectronAcceptor-sample1-replicate3-day3-02Sep2024	0.007835	833	39	131	16719.8	7	noE	2024-09-02	Pygsuia	1	3	3
7NE1	7-Pygsuia-3LB-SF-SW-NoElectronAcceptor-sample1-replicate1-day5-04Sep2024	0.01388	906	42	55	3962.54	7	noE	2024-09-04	Pygsuia	1	1	5
7NE1	7-Pygsuia-3LB-SF-SW-NoElectronAcceptor-sample1-replicate2-day5-04Sep2024	0.01299	935	36	32	2463.43	7	noE	2024-09-04	Pygsuia	1	2	5
7NE1	7-Pygsuia-3LB-SF-SW-NoElectronAcceptor-sample1-replicate3-day5-04Sep2024	0.01273	928	38	37	2906.52	7	noE	2024-09-04	Pygsuia	1	3	5
7NE1	7-Pygsuia-3LB-SF-SW-NoElectronAcceptor-sample1-replicate1-day7-06Sep2024	0.01933	954	38	10	517.33	7	noE	2024-09-06	Pygsuia	1	1	7
7NE1	7-Pygsuia-3LB-SF-SW-NoElectronAcceptor-sample1-replicate2-day7-06Sep2024	0.02132	956	38	9	422.14	7	noE	2024-09-06	Pygsuia	1	2	7
7NE1	7-Pygsuia-3LB-SF-SW-NoElectronAcceptor-sample1-replicate3-day7-06Sep2024	0.01978	965	33	5	252.78	7	noE	2024-09-06	Pygsuia	1	3	7
7NE1	7-Pygsuia-3LB-SF-SW-NoElectronAcceptor-sample1-replicate1-day10-09Sep2024	0.02746	975	26	1	36.42	7	noE	2024-09-10	Pygsuia	1	1	10
7NE1	7-Pygsuia-3LB-SF-SW-NoElectronAcceptor-sample1-replicate2-day10-09Sep2024	0.02605	969	31	2	76.78	7	noE	2024-09-10	Pygsuia	1	2	10
7NE1	7-Pygsuia-3LB-SF-SW-NoElectronAcceptor-sample1-replicate3-day10-09Sep2024	0.02631	975	26	1	38.01	7	noE	2024-09-10	Pygsuia	1	3	10
7SF1	7-Pygsuia-3LB-SFsw-replicate1-day0-30Aug2024-finalconcentration-3000	0.01154	2902	95	6	519.93	7	sulfate	2024-08-30	Pygsuia	1	1	0
7SF1	7-Pygsuia-3LB-SFsw-replicate2-day0-30Aug2024-finalconcentration-3000	0.01101	2897	93	12	1089.92	7	sulfate	2024-08-30	Pygsuia	1	2	0
7SF1	7-Pygsuia-3LB-SFsw-replicate3-day0-30Aug2024-finalconcentration-3000	0.01101	2886	110	7	635.79	7	sulfate	2024-08-30	Pygsuia	1	3	0
7SF1	7-Pygsuia-3LB-SF-SW-10mM-MgSO4-sample1-replicate1-day3-02Sep2024	0.01028	728	29	246	23930	7	sulfate	2024-09-02	Pygsuia	1	1	3
7SF1	7-Pygsuia-3LB-SF-SW-10mM-MgSO4-sample1-replicate2-day3-02Sep2024	0.009468	760	57	186	19645.1	7	sulfate	2024-09-02	Pygsuia	1	2	3
7SF1	7-Pygsuia-3LB-SF-SW-10mM-MgSO4-sample1-replicate3-day3-02Sep2024	0.009827	715	46	242	24626	7	sulfate	2024-09-02	Pygsuia	1	3	3
7SF1	7-Pygsuia-3LB-SF-SW-10mM-MgSO4-sample1-replicate1-day5-04Sep2024	0.01636	597	76	330	20171.2	7	sulfate	2024-09-04	Pygsuia	1	1	5
7SF1	7-Pygsuia-3LB-SF-SW-10mM-MgSO4-sample1-replicate2-day5-04Sep2024	0.01619	600	95	308	19024.1	7	sulfate	2024-09-04	Pygsuia	1	2	5
7SF1	7-Pygsuia-3LB-SF-SW-10mM-MgSO4-sample1-replicate3-day5-04Sep2024	0.01564	594	95	314	20076.7	7	sulfate	2024-09-04	Pygsuia	1	3	5
7SF1	7-Pygsuia-3LB-SF-SW-10mM-MgSO4-sample1-replicate1-day7-06Sep2024	0.02648	531	181	291	10989.4	7	sulfate	2024-09-06	Pygsuia	1	1	7
7SF1	7-Pygsuia-3LB-SF-SW-10mM-MgSO4-sample1-replicate2-day7-06Sep2024	0.02576	539	188	276	10714.3	7	sulfate	2024-09-06	Pygsuia	1	2	7
7SF1	7-Pygsuia-3LB-SF-SW-10mM-MgSO4-sample1-replicate3-day7-06Sep2024	0.02641	531	152	320	12116.6	7	sulfate	2024-09-06	Pygsuia	1	3	7
7SF1	7-Pygsuia-3LB-SF-SW-10mM-MgSO4-sample1-replicate1-day10-09Sep2024	0.06451	745	121	137	2123.7	7	sulfate	2024-09-10	Pygsuia	1	1	10
7SF1	7-Pygsuia-3LB-SF-SW-10mM-MgSO4-sample1-replicate2-day10-09Sep2024	0.06049	753	134	116	1917.67	7	sulfate	2024-09-10	Pygsuia	1	2	10
7SF1	7-Pygsuia-3LB-SF-SW-10mM-MgSO4-sample1-replicate3-day10-09Sep2024	0.05926	749	121	133	2244.35	7	sulfate	2024-09-10	Pygsuia	1	3	10
7NT2	7-Pygsuia-3LB-SFsw-replicate1-day0-30Aug2024-finalconcentration-3000	0.01154	2902	95	6	519.93	7	nitrate	2024-08-30	Pygsuia	2	1	0
7NT2	7-Pygsuia-3LB-SFsw-replicate2-day0-30Aug2024-finalconcentration-3000	0.01101	2897	93	12	1089.92	7	nitrate	2024-08-30	Pygsuia	2	2	0
7NT2	7-Pygsuia-3LB-SFsw-replicate3-day0-30Aug2024-finalconcentration-3000	0.01101	2886	110	7	635.79	7	nitrate	2024-08-30	Pygsuia	2	3	0
7NT2	7-Pygsuia-3LB-SF-SW-2mM-KNO3-sample2-replicate1-day3-02Sep2024	0.02687	834	156	13	483.81	7	nitrate	2024-09-02	Pygsuia	2	1	3
7NT2	7-Pygsuia-3LB-SF-SW-2mM-KNO3-sample2-replicate2-day3-02Sep2024	0.02654	824	157	22	828.94	7	nitrate	2024-09-02	Pygsuia	2	2	3
7NT2	7-Pygsuia-3LB-SF-SW-2mM-KNO3-sample2-replicate3-day3-02Sep2024	0.02595	826	156	21	809.25	7	nitrate	2024-09-02	Pygsuia	2	3	3
7NT2	7-Pygsuia-3LB-SF-SW-2mM-KNO3-sample2-replicate1-day5-04Sep2024	0.06722	847	155	1	14.88	7	nitrate	2024-09-04	Pygsuia	2	1	5
7NT2	7-Pygsuia-3LB-SF-SW-2mM-KNO3-sample2-replicate2-day5-04Sep2024	0.06513	844	155	3	46.06	7	nitrate	2024-09-04	Pygsuia	2	2	5
7NT2	7-Pygsuia-3LB-SF-SW-2mM-KNO3-sample2-replicate3-day5-04Sep2024	0.06033	791	205	6	99.45	7	nitrate	2024-09-04	Pygsuia	2	3	5
7NT2	7-Pygsuia-3LB-SF-SW-2mM-KNO3-sample2-replicate1-day7-06Sep2024	0.09569	663	332	7	73.15	7	nitrate	2024-09-06	Pygsuia	2	1	7
7NT2	7-Pygsuia-3LB-SF-SW-2mM-KNO3-sample2-replicate2-day7-06Sep2024	0.09977	645	356	2	20.05	7	nitrate	2024-09-06	Pygsuia	2	2	7
7NT2	7-Pygsuia-3LB-SF-SW-2mM-KNO3-sample2-replicate3-day7-06Sep2024	0.09174	639	359	5	54.5	7	nitrate	2024-09-06	Pygsuia	2	3	7
7NT2	7-Pygsuia-3LB-SF-SW-2mM-KNO3-sample2-replicate1-day10-09Sep2024	0.1366	628	366	8	58.57	7	nitrate	2024-09-10	Pygsuia	2	1	10
7NT2	7-Pygsuia-3LB-SF-SW-2mM-KNO3-sample2-replicate2-day10-09Sep2024	0.136	649	344	10	73.53	7	nitrate	2024-09-10	Pygsuia	2	2	10
7NT2	7-Pygsuia-3LB-SF-SW-2mM-KNO3-sample2-replicate3-day10-09Sep2024	0.1376	615	378	10	72.67	7	nitrate	2024-09-10	Pygsuia	2	3	10
7NE2	7-Pygsuia-3LB-SFsw-replicate1-day0-30Aug2024-finalconcentration-3000	0.01154	2902	95	6	519.93	7	noE	2024-08-30	Pygsuia	2	1	0
7NE2	7-Pygsuia-3LB-SFsw-replicate2-day0-30Aug2024-finalconcentration-3000	0.01101	2897	93	12	1089.92	7	noE	2024-08-30	Pygsuia	2	2	0
7NE2	7-Pygsuia-3LB-SFsw-replicate3-day0-30Aug2024-finalconcentration-3000	0.01101	2886	110	7	635.79	7	noE	2024-08-30	Pygsuia	2	3	0
7NE2	7-Pygsuia-3LB-SF-SW-NoElectronAcceptor-sample2-replicate1-day3-02Sep2024	0.009663	792	49	162	16765	7	noE	2024-09-02	Pygsuia	2	1	3
7NE2	7-Pygsuia-3LB-SF-SW-NoElectronAcceptor-sample2-replicate2-day3-02Sep2024	0.008717	816	46	141	16175.3	7	noE	2024-09-02	Pygsuia	2	2	3
7NE2	7-Pygsuia-3LB-SF-SW-NoElectronAcceptor-sample2-replicate3-day3-02Sep2024	0.009108	820	34	149	16359.2	7	noE	2024-09-02	Pygsuia	2	3	3
7NE2	7-Pygsuia-3LB-SF-SW-NoElectronAcceptor-sample2-replicate1-day5-04Sep2024	0.01453	910	34	59	4060.56	7	noE	2024-09-04	Pygsuia	2	1	5
7NE2	7-Pygsuia-3LB-SF-SW-NoElectronAcceptor-sample2-replicate2-day5-04Sep2024	0.01453	914	30	59	4060.56	7	noE	2024-09-04	Pygsuia	2	2	5
7NE2	7-Pygsuia-3LB-SF-SW-NoElectronAcceptor-sample2-replicate3-day5-04Sep2024	0.0144	919	28	56	3888.89	7	noE	2024-09-04	Pygsuia	2	3	5
7NE2	7-Pygsuia-3LB-SF-SW-NoElectronAcceptor-sample2-replicate1-day7-06Sep2024	0.02161	961	31	11	509.02	7	noE	2024-09-06	Pygsuia	2	1	7
7NE2	7-Pygsuia-3LB-SF-SW-NoElectronAcceptor-sample2-replicate2-day7-06Sep2024	0.02031	958	35	9	443.13	7	noE	2024-09-06	Pygsuia	2	2	7
7NE2	7-Pygsuia-3LB-SF-SW-NoElectronAcceptor-sample2-replicate3-day7-06Sep2024	0.02031	954	40	9	443.13	7	noE	2024-09-06	Pygsuia	2	3	7
7NE2	7-Pygsuia-3LB-SF-SW-NoElectronAcceptor-sample2-replicate1-day10-09Sep2024	0.03242	942	55	5	154.23	7	noE	2024-09-10	Pygsuia	2	1	10
7NE2	7-Pygsuia-3LB-SF-SW-NoElectronAcceptor-sample2-replicate2-day10-09Sep2024	0.03164	934	60	9	284.45	7	noE	2024-09-10	Pygsuia	2	2	10
7NE2	7-Pygsuia-3LB-SF-SW-NoElectronAcceptor-sample2-replicate3-day10-09Sep2024	0.02902	915	78	9	310.13	7	noE	2024-09-10	Pygsuia	2	3	10
7SF2	7-Pygsuia-3LB-SFsw-replicate1-day0-30Aug2024-finalconcentration-3000	0.01154	2902	95	6	519.93	7	sulfate	2024-08-30	Pygsuia	2	1	0
7SF2	7-Pygsuia-3LB-SFsw-replicate2-day0-30Aug2024-finalconcentration-3000	0.01101	2897	93	12	1089.92	7	sulfate	2024-08-30	Pygsuia	2	2	0
7SF2	7-Pygsuia-3LB-SFsw-replicate3-day0-30Aug2024-finalconcentration-3000	0.01101	2886	110	7	635.79	7	sulfate	2024-08-30	Pygsuia	2	3	0
7SF2	7-Pygsuia-3LB-SF-SW-10mM-MgSO4-sample2-replicate1-day3-02Sep2024	0.01166	647	44	312	26758.2	7	sulfate	2024-09-02	Pygsuia	2	1	3
7SF2	7-Pygsuia-3LB-SF-SW-10mM-MgSO4-sample2-replicate2-day3-02Sep2024	0.01123	677	31	295	26268.9	7	sulfate	2024-09-02	Pygsuia	2	2	3
7SF2	7-Pygsuia-3LB-SF-SW-10mM-MgSO4-sample2-replicate3-day3-02Sep2024	0.01126	648	37	318	28241.6	7	sulfate	2024-09-02	Pygsuia	2	3	3
7SF2	7-Pygsuia-3LB-SF-SW-10mM-MgSO4-sample2-replicate1-day5-04Sep2024	0.01805	581	67	355	19667.6	7	sulfate	2024-09-04	Pygsuia	2	1	5
7SF2	7-Pygsuia-3LB-SF-SW-10mM-MgSO4-sample2-replicate2-day5-04Sep2024	0.01828	547	76	380	20787.8	7	sulfate	2024-09-04	Pygsuia	2	2	5
7SF2	7-Pygsuia-3LB-SF-SW-10mM-MgSO4-sample2-replicate3-day5-04Sep2024	0.01831	574	74	355	19388.3	7	sulfate	2024-09-04	Pygsuia	2	3	5
7SF2	7-Pygsuia-3LB-SF-SW-10mM-MgSO4-sample2-replicate1-day7-06Sep2024	0.03222	499	152	352	10924.9	7	sulfate	2024-09-06	Pygsuia	2	1	7
7SF2	7-Pygsuia-3LB-SF-SW-10mM-MgSO4-sample2-replicate2-day7-06Sep2024	0.03039	483	147	373	12273.8	7	sulfate	2024-09-06	Pygsuia	2	2	7
7SF2	7-Pygsuia-3LB-SF-SW-10mM-MgSO4-sample2-replicate3-day7-06Sep2024	0.03131	512	133	358	11434	7	sulfate	2024-09-06	Pygsuia	2	3	7
7SF2	7-Pygsuia-3LB-SF-SW-10mM-MgSO4-sample2-replicate1-day10-09Sep2024	0.07114	693	130	180	2530.22	7	sulfate	2024-09-10	Pygsuia	2	1	10
7SF2	7-Pygsuia-3LB-SF-SW-10mM-MgSO4-sample2-replicate2-day10-09Sep2024	0.06106	679	137	187	3062.56	7	sulfate	2024-09-10	Pygsuia	2	2	10
7SF2	7-Pygsuia-3LB-SF-SW-10mM-MgSO4-sample2-replicate3-day10-09Sep2024	0.06187	729	140	134	2165.83	7	sulfate	2024-09-10	Pygsuia	2	3	10
7NT3	7-Pygsuia-3LB-SFsw-replicate1-day0-30Aug2024-finalconcentration-3000	0.01154	2902	95	6	519.93	7	nitrate	2024-08-30	Pygsuia	3	1	0
7NT3	7-Pygsuia-3LB-SFsw-replicate2-day0-30Aug2024-finalconcentration-3000	0.01101	2897	93	12	1089.92	7	nitrate	2024-08-30	Pygsuia	3	2	0
7NT3	7-Pygsuia-3LB-SFsw-replicate3-day0-30Aug2024-finalconcentration-3000	0.01101	2886	110	7	635.79	7	nitrate	2024-08-30	Pygsuia	3	3	0
7NT3	7-Pygsuia-3LB-SF-SW-2mM-KNO3-sample3-replicate1-day3-02Sep2024	0.01691	773	220	10	591.37	7	nitrate	2024-09-02	Pygsuia	3	1	3
7NT3	7-Pygsuia-3LB-SF-SW-2mM-KNO3-sample3-replicate2-day3-02Sep2024	0.01707	727	270	6	351.49	7	nitrate	2024-09-02	Pygsuia	3	2	3
7NT3	7-Pygsuia-3LB-SF-SW-2mM-KNO3-sample3-replicate3-day3-02Sep2024	0.01668	744	247	12	719.42	7	nitrate	2024-09-02	Pygsuia	3	3	3
7NT3	7-Pygsuia-3LB-SF-SW-2mM-KNO3-sample3-replicate1-day5-04Sep2024	0.05162	873	128	1	19.37	7	nitrate	2024-09-04	Pygsuia	3	1	5
7NT3	7-Pygsuia-3LB-SF-SW-2mM-KNO3-sample3-replicate2-day5-04Sep2024	0.05305	891	110	1	18.85	7	nitrate	2024-09-04	Pygsuia	3	2	5
7NT3	7-Pygsuia-3LB-SF-SW-2mM-KNO3-sample3-replicate3-day5-04Sep2024	0.05384	896	105	1	18.57	7	nitrate	2024-09-04	Pygsuia	3	3	5
7NT3	7-Pygsuia-3LB-SF-SW-2mM-KNO3-sample3-replicate1-day7-06Sep2024	0.09687	715	283	4	41.29	7	nitrate	2024-09-06	Pygsuia	3	1	7
7NT3	7-Pygsuia-3LB-SF-SW-2mM-KNO3-sample3-replicate2-day7-06Sep2024	0.107	718	281	3	28.04	7	nitrate	2024-09-06	Pygsuia	3	2	7
7NT3	7-Pygsuia-3LB-SF-SW-2mM-KNO3-sample3-replicate3-day7-06Sep2024	0.1029	752	249	2	19.44	7	nitrate	2024-09-06	Pygsuia	3	3	7
7NT3	7-Pygsuia-3LB-SF-SW-2mM-KNO3-sample3-replicate1-day10-09Sep2024	0.2033	720	277	6	29.51	7	nitrate	2024-09-10	Pygsuia	3	1	10
7NT3	7-Pygsuia-3LB-SF-SW-2mM-KNO3-sample3-replicate2-day10-09Sep2024	0.2088	710	287	6	28.74	7	nitrate	2024-09-10	Pygsuia	3	2	10
7NT3	7-Pygsuia-3LB-SF-SW-2mM-KNO3-sample3-replicate3-day10-09Sep2024	0.1489	761	236	6	40.3	7	nitrate	2024-09-10	Pygsuia	3	3	10
7NE3	7-Pygsuia-3LB-SFsw-replicate1-day0-30Aug2024-finalconcentration-3000	0.01154	2902	95	6	519.93	7	noE	2024-08-30	Pygsuia	3	1	0
7NE3	7-Pygsuia-3LB-SFsw-replicate2-day0-30Aug2024-finalconcentration-3000	0.01101	2897	93	12	1089.92	7	noE	2024-08-30	Pygsuia	3	2	0
7NE3	7-Pygsuia-3LB-SFsw-replicate3-day0-30Aug2024-finalconcentration-3000	0.01101	2886	110	7	635.79	7	noE	2024-08-30	Pygsuia	3	3	0
7NE3	7-Pygsuia-3LB-SF-SW-NoElectronAcceptor-sample3-replicate1-day3-02Sep2024	0.009729	743	52	208	21379.4	7	noE	2024-09-02	Pygsuia	3	1	3
7NE3	7-Pygsuia-3LB-SF-SW-NoElectronAcceptor-sample3-replicate2-day3-02Sep2024	0.01048	768	40	195	18606.9	7	noE	2024-09-02	Pygsuia	3	2	3
7NE3	7-Pygsuia-3LB-SF-SW-NoElectronAcceptor-sample3-replicate3-day3-02Sep2024	0.009598	786	34	183	19066.5	7	noE	2024-09-02	Pygsuia	3	3	3
7NE3	7-Pygsuia-3LB-SF-SW-NoElectronAcceptor-sample3-replicate1-day5-04Sep2024	0.01845	881	39	83	4498.64	7	noE	2024-09-04	Pygsuia	3	1	5
7NE3	7-Pygsuia-3LB-SF-SW-NoElectronAcceptor-sample3-replicate2-day5-04Sep2024	0.01897	883	42	78	4111.76	7	noE	2024-09-04	Pygsuia	3	2	5
7NE3	7-Pygsuia-3LB-SF-SW-NoElectronAcceptor-sample3-replicate3-day5-04Sep2024	0.01946	867	57	79	4059.61	7	noE	2024-09-04	Pygsuia	3	3	5
7NE3	7-Pygsuia-3LB-SF-SW-NoElectronAcceptor-sample3-replicate1-day7-06Sep2024	0.02834	946	46	11	388.14	7	noE	2024-09-06	Pygsuia	3	1	7
7NE3	7-Pygsuia-3LB-SF-SW-NoElectronAcceptor-sample3-replicate2-day7-06Sep2024	0.02739	948	41	14	511.14	7	noE	2024-09-06	Pygsuia	3	2	7
7NE3	7-Pygsuia-3LB-SF-SW-NoElectronAcceptor-sample3-replicate3-day7-06Sep2024	0.02504	954	37	12	479.23	7	noE	2024-09-06	Pygsuia	3	3	7
7NE3	7-Pygsuia-3LB-SF-SW-NoElectronAcceptor-sample3-replicate1-day10-09Sep2024	0.04675	932	66	4	85.56	7	noE	2024-09-10	Pygsuia	3	1	10
7NE3	7-Pygsuia-3LB-SF-SW-NoElectronAcceptor-sample3-replicate2-day10-09Sep2024	0.03941	935	62	6	152.25	7	noE	2024-09-10	Pygsuia	3	2	10
7NE3	7-Pygsuia-3LB-SF-SW-NoElectronAcceptor-sample3-replicate3-day10-09Sep2024	0.03771	938	59	6	159.11	7	noE	2024-09-10	Pygsuia	3	3	10
7SF3	7-Pygsuia-3LB-SFsw-replicate1-day0-30Aug2024-finalconcentration-3000	0.01154	2902	95	6	519.93	7	sulfate	2024-08-30	Pygsuia	3	1	0
7SF3	7-Pygsuia-3LB-SFsw-replicate2-day0-30Aug2024-finalconcentration-3000	0.01101	2897	93	12	1089.92	7	sulfate	2024-08-30	Pygsuia	3	2	0
7SF3	7-Pygsuia-3LB-SFsw-replicate3-day0-30Aug2024-finalconcentration-3000	0.01101	2886	110	7	635.79	7	sulfate	2024-08-30	Pygsuia	3	3	0
7SF3	7-Pygsuia-3LB-SF-SW-10mM-MgSO4-sample3-replicate1-day3-02Sep2024	0.01103	683	44	276	25022.7	7	sulfate	2024-09-02	Pygsuia	3	1	3
7SF3	7-Pygsuia-3LB-SF-SW-10mM-MgSO4-sample3-replicate2-day3-02Sep2024	0.01103	675	63	265	24025.4	7	sulfate	2024-09-02	Pygsuia	3	2	3
7SF3	7-Pygsuia-3LB-SF-SW-10mM-MgSO4-sample3-replicate3-day3-02Sep2024	0.01126	665	59	279	24778	7	sulfate	2024-09-02	Pygsuia	3	3	3
7SF3	7-Pygsuia-3LB-SF-SW-10mM-MgSO4-sample3-replicate1-day5-04Sep2024	0.01783	586	74	343	19237.2	7	sulfate	2024-09-04	Pygsuia	3	1	5
7SF3	7-Pygsuia-3LB-SF-SW-10mM-MgSO4-sample3-replicate2-day5-04Sep2024	0.01691	588	90	325	19219.4	7	sulfate	2024-09-04	Pygsuia	3	2	5
7SF3	7-Pygsuia-3LB-SF-SW-10mM-MgSO4-sample3-replicate3-day5-04Sep2024	0.01744	637	70	296	16972.5	7	sulfate	2024-09-04	Pygsuia	3	3	5
7SF3	7-Pygsuia-3LB-SF-SW-10mM-MgSO4-sample3-replicate1-day7-06Sep2024	0.02834	566	151	286	10091.7	7	sulfate	2024-09-06	Pygsuia	3	1	7
7SF3	7-Pygsuia-3LB-SF-SW-10mM-MgSO4-sample3-replicate2-day7-06Sep2024	0.02677	597	172	234	8741.13	7	sulfate	2024-09-06	Pygsuia	3	2	7
7SF3	7-Pygsuia-3LB-SF-SW-10mM-MgSO4-sample3-replicate3-day7-06Sep2024	0.02687	554	181	268	9973.95	7	sulfate	2024-09-06	Pygsuia	3	3	7
7SF3	7-Pygsuia-3LB-SF-SW-10mM-MgSO4-sample3-replicate1-day10-09Sep2024	0.05525	727	137	139	2515.84	7	sulfate	2024-09-10	Pygsuia	3	1	10
7SF3	7-Pygsuia-3LB-SF-SW-10mM-MgSO4-sample3-replicate2-day10-09Sep2024	0.0651	714	152	137	2104.45	7	sulfate	2024-09-10	Pygsuia	3	2	10
7SF3	7-Pygsuia-3LB-SF-SW-10mM-MgSO4-sample3-replicate3-day10-09Sep2024	0.05593	705	138	160	2860.72	7	sulfate	2024-09-10	Pygsuia	3	3	10
